# A complex of BRCA2 and PP2A-B56 is required for DNA repair by homologous recombination

**DOI:** 10.1101/2021.04.10.439193

**Authors:** Sara Marie Ambjoern, Julien P. Duxin, Emil PT Hertz, Isha Nasa, Joana Duro, Thomas Kruse, Blanca Lopez Mendez, Beata Rymarczyk, Lauren E. Cressey, Thomas van Overeem Hansen, Arminja Kettenbach, Vibe H. Oestergaard, Michael Lisby, Jakob Nilsson

**Affiliations:** The Novo Nordisk Foundation Center for Protein Research, Faculty of Health and Medical Sciences, University of Copenhagen, Denmark; Department of Biology, University of Copenhagen, 2200 Copenhagen N, Denmark; Biochemistry and Cell Biology, Geisel School of Medicine at Dartmouth College, Dartmouth, United States of America; Department of Biology, University of Konstanz, 78457 Konstanz, Germany; Department of Clinical Genetics, Copenhagen University Hospital, Rigshospitalet, 2100 Copenhagen, Denmark; Center for Chromosome Stability, Department of Cellular and Molecular Medicine, University of Copenhagen, DK-2200 Copenhagen N, Denmark

## Abstract

Mutations in the tumour suppressor gene BRCA2 are associated with predisposition to breast and ovarian cancers. BRCA2 has a central role in maintaining genome integrity by facilitating the repair of toxic DNA double-strand breaks (DSBs) by homologous recombination (HR). BRCA2 acts by promoting RAD51 nucleoprotein filament formation on resected single-stranded DNA, but how BRCA2 activity is regulated during HR is not fully understood. Here, we delineate a pathway where ATM and ATR kinases phosphorylate a highly conserved region in BRCA2 in response to DSBs. These phosphorylations stimulate the binding of the protein phosphatase PP2A-B56 to BRCA2 through a conserved binding motif. We show that the phosphorylation-dependent formation of the BRCA2-PP2A-B56 complex is required for efficient RAD51 loading to sites of DNA damage and HR-mediated DNA repair. Moreover, we find that several cancer-associated mutations in BRCA2 deregulate the BRCA2-PP2A-B56 interaction and sensitize cells to PARP inhibition. Collectively, our work uncovers PP2A-B56 as a positive regulator of BRCA2 function in HR with clinical implications for BRCA2 and PP2A-B56 mutated cancers.
