## Supplemental Table 1 for "A complex of BRCA2 and PP2A-B56 is required for DNA repair by homologous recombination"

### Sheet: Sheet1
Species	Accession Number	Sequence
Tinamus guttatus	XP_010224612.1	TLTASQEAEIAELSSILEETGSQFEFTQFRK
Apteryx australis mantelli	XP_013817567.1	TLTASQEAEIAELSNILEETGSQFEFTQFRK
Struthio camelus australis	XP_009684794.1	TLTASQEAEIAELSNILEETGSQFEFTQFRK
Coturnix japonica	XP_015707509.1	SLTASQEAEIVELSNILEETGSQFEFTQFRK
Gallus gallus	NP_989607.2	SLTASQEAEIAELSNILEETGSQFEFTQFRK
Meleagris gallopavo	XP_010727291.1	SLTASQEAEIAELSNILEETGSQFEFTQFRK
Anser cygnoides domesticus	XP_013044818.1	TLTASQEAEIAEISSILEETGSQFEFTQFRR
Anas platyrhynchos	XP_012949575.1	TLTASQEAEIAEISSILEETGSQFEFTQFRR
Manacus vitellinus	XP_008932486.1	TLTASQEAEIAELSSILEETGSQFEFTQFRK
Corvus brachyrhynchos	XP_008629706.2	TLTASQEAEIAELSSILEETGSQFEFTQFRK
Corvus cornix cornix	XP_010398610.1	TLTASQEAEIAELSSILEETGSQFEFTQFRK
Ficedula albicollis	XP_005038082.2	TLTASQEAEIAELSSILEETGSQFEFTQFRK
Sturnus vulgaris	XP_014745248.1	TLTASQEAEIAELSSILEETGSQFEFTQFRK
Parus major	XP_015479058.1	TLTASQEAEIAELSSILEETGSQFEFTQFRK
Pseudopodoces humilis	XP_005516824.2	TLTASQEAEIAELSSILEETGSQFEFTQFRK
Taeniopygia guttata	XP_004175101.2	TLTASQEAEIAELSSILEETGSQFEFTQFRK
Serinus canaria	XP_009101117.1	TLTASQEAEIAELSSILEETGSQFEFTQFRK
Geospiza fortis	XP_014164675.1	TLTASQEAEIAELSSILEETGSQFEFTQFRK
Zonotrichia albicollis	XP_005482531.2	TLTASQEAEIAELSSILEETGSQFEFTQFRK
Picoides pubescens	XP_009905369.1	ILTASQEAEIAELSSILEETGSQFEFTQFRK
Leptosomus discolor	XP_009950382.1	TLTASQEAEIAELSSILEETGSQFEFTQFRK
Acanthisitta chloris	XP_009075918.1	TLTASQEAEIAELSSILEETGSQFEFTQFRR
Eurypyga helias	XP_010153243.1	TLTASQEAEIAELSSILEETGSQFEFTQFRK
Merops nubicus	XP_008943449.1	TLTASQEAEIAELSSILEETGSQFEFTQFRK
Apaloderma vittatum	XP_009867542.1	TLTASQEAEIAELSSILEETGSQFEFTQFRK
Calypte anna	XP_008501385.1	NLTASQEAEIAELSSILEETGSQFEFTQFRK
Colius striatus	XP_010196684.1	TLTASQEAEVAELSSILEETGSQFEFTQFRK
Melopsittacus undulatus	XP_005147746.2	TLTASQEAEIAELSSILEETGSQFEFTQFRK
Cuculus canorus	XP_009564837.1	TLTASQEAEIAELSSILEETGSQFEFTQFRK
Falco peregrinus	XP_005241231.1	TLTASQEAEIAELSSILEETGSQFEFTQFRK
Falco cherrug	XP_005446577.1	TLTASQEAEIAELSSILEETGSQFEFTQFRK
Chaetura pelagica	XP_009996652.1	TLTASQEAEIAELSSILEETGSQFEFTQFRK
Buceros rhinoceros silvestris	XP_010142910.1	TLTASQAAEIAELSSILEETGSQFEFTQFRK
Columba livia	XP_005501469.2	TLTASQEAEIAELSSILEETGSQFEFTQFRK
Tyto alba	XP_009974314.1	TLTASQEAEIAELSSILEETGSQFEFTQFRK
Chlamydotis macqueenii	XP_010128710.1	MLTASQEAEIAELSSILEETGSQFEFTQFRK
Mesitornis unicolor	XP_010182833.1	ALTASQEAEIAELSSILEETGSQFEFTQFRK
Phaethon lepturus	XP_010289703.1	TLTASQEAEIAELSSILEETGSQFEFTQFRK
Calidris pugnax	XP_014821561.1	TLTASQEAEVAELSSILEETGSQFEFTQFRK
Caprimulgus carolinensis	XP_010175131.1	TLTASQEAEIAELSSILEETGSQFEFTQFRK
Opisthocomus hoazin	XP_009936462.1	TLTASQEAEIAEISSILEETGSQFEFTQFRK
Phalacrocorax carbo	XP_009512123.1	TLTASQEAEIAELSSILEETGSQFEFTQFRK
Pterocles gutturalis	XP_010082849.1	TLTASQEAEIAELSSILEETGSQFEFTQFRK
Tauraco erythrolophus	XP_009986387.1	TLTASQEAEVAELSSILEETGSQFEFTQFRK
Cariama cristata	XP_009695132.1	TLTASQEAEIAELSSILEETGSQFEFTQFRK
Balearica regulorum gibbericeps	XP_010297920.1	TLTASQEAEIAELSSILEETGSQFEFTQFRK
Charadrius vociferus	XP_009886720.1	TLTASQEAEIAELSSILEETGSQFEFTQFRK
Egretta garzetta	XP_009642850.1	TLTASQEAEIAELSNILEETGSQFEFTQFRK
Aquila chrysaetos canadensis	XP_011579044.1	TLTASQEAEIAELSSILEETGSQFEFTQFRK
Haliaeetus leucocephalus	XP_010571020.1	TLTASQEAEIAELSSILEETGSQFEFTQFRK
Haliaeetus albicilla	XP_009924328.1	TLTASQEAEIAELSSILEETGSQFEFTQFRK
Pelecanus crispus	XP_009483428.1	TLTASQEAEIAELSSILEETGSQFEFTQFKK
Gavia stellata	XP_009818860.1	TLTASQEAEIAELSSILEETGSQFEFTQFRK
Nipponia nippon	XP_009475135.1	TLTASQEAEIAELSSILEETGSQFEFTQFRR
Fulmarus glacialis	XP_009576584.1	TLTASQEAEIAELSSILEETGSQFEFTQFRK
Pygoscelis adeliae	XP_009326007.1	TLTASQETEIAELSSILEETGSQFEFTQFRK
Aptenodytes forsteri	XP_009288480.1	TLTASQEAEIAELSSILEETGSQFEFTQFRK
Xenopus tropicalis	XP_002934068.2	HLTESQQAEISELSSILENADSQFDFTQFRK
Echinops telfairi	XP_012863367.1	NLTPSQKAEITELSTILEQSGSQFEFTQFRK
Elephantulus edwardii	XP_006879697.1	SLTPSQKADISELSAILEDSGSQFEFTQFRK
Dipodomys ordii	XP_012882722.1	NLTPSQRAEVTELSTILEESGSQFEFTQFRK
Chrysochloris asiatica	XP_006877911.1	NLTPSQRAEITELSSILEQSGSQFEFTQFRK
Jaculus jaculus	XP_012804531.1	NLTPSQKAEVTELSTILEESGSQFEFTQFRK
Erinaceus europaeus	XP_007520351.1	NLTPSQKAEITELSTILEESGSQFEFTQFRK
Peromyscus maniculatus bairdii	XP_015861262.1	NLTPSQKAEITELSTILEESGSQFEFTQFRK
Microtus ochrogaster	XP_013210637.1	SLTPSQKAEITELSTILEESGSQFEFTQFRK
Cricetulus griseus	XP_016832272.1	NLTPSQKAEITELSTILEESGSQFEFTQFKK
Mesocricetus auratus	XP_012978269.1	NLTPSQKAEITELSTILEESGSQFEFTQFKK
Mus musculus	NP_001074470.1	NLTTSQKAEITELSTILEESGSQFEFTQFRK
Rattus norvegicus	NP_113730.2	NLTPSQKAEITELSTILEESGSQFEFTQFKN
Latimeria chalumnae	XP_014349572.1	LMTESQKAELAELTSILEEAGSQFEFTQFRE
Ornithorhynchus anatinus	XP_007666889.1	CLTASQKAEITELSTILEETGSQFEFTQFKH
Monodelphis domestica	XP_007495358.1	SLTASQKAEITELSTILEETGSQFEFTQFRK
Sarcophilus harrisii	XP_012400678.1	SLTASQKAEITELSTILEETGSQFEFTQFKK
Alligator mississippiensis	XP_006263634.1	TLTASQEAEITELSNILEETGSQFEFTQFRN
Alligator sinensis	XP_014376593.1	TLTASQEAEITELSNILEETGSQFEFTQFRN
Pelodiscus sinensis	XP_006125375.1	TLTASQEAEITELSNILEETNSQFEFTQFRK
Chelonia mydas	XP_007066044.1	TLTASQEAEITELSNILEETNSQFEFTQFRK
Chrysemys picta bellii	XP_008167121.1	TLTASQEAEITELSNILEETNSQFEFTQFRK
Gekko japonicus	XP_015279682.1	ILTASEEAEVAELSSILEETGSQFEFTQLRK
Anolis carolinensis	XP_016848099.1	NLTASQEAEVAELSNILEETGSQFDFTQFRE
Python bivittatus	XP_015742759.1	NLTASQVAEITELSKILEETDSQFEFTQFKK
Protobothrops mucrosquamatus	XP_015670735.1	NLTASQVAEITELSNILEETDSQFEFTQFRK
Thamnophis sirtalis	XP_013923597.1	NLTASQVAEITELSNILEETDSQFEFTQFRK
Callorhinchus milii	XP_007889510.1	CLTASQTADVAELFSMLEDTGSQTEFTQFRK
Cynoglossus semilaevis	XP_016887372.1	QLTASQKADVTELCTLLEEADSQFDFTQVKS
Oryzias latipes	XP_011480652.1	QLTASQTDDVTELCSLLEQTDSQFELTPFKT
Takifugu rubripes	XP_011606993.1	HLTASQKADMTELCTLLEEADSQFEFTQFRT
Notothenia coriiceps	XP_010794929.1	QLTASQKADVTELCTLLEEADSQFEFTQFKT
Oreochromis niloticus	XP_003450222.2	HLTASQKADVTELCTLLEEADSQFEFTQFRG
Pundamilia nyererei	XP_005736086.1	HLTASQKADVTELCTLLEEADSQFEFTQFRG
Haplochromis burtoni	XP_005926503.1	HLTASQKADVTELCTLLEEADSQFEFTQFRG
Maylandia zebra	XP_004560666.1	HLTASQKADVTELCTLLEEADSQFEFTQFRG
Kryptolebias marmoratus	XP_017271805.1	QLTASEKADVTELCSLLEEADSQFEFTQFKT
Austrofundulus limnaeus	XP_013869539.1	QLTASEKVDVTELCSLLEEADSQFDFTQPKT
Nothobranchius furzeri	XP_015806884.1	LLTASEEADVTELCSLLED--SQFEFTQFKT
Cyprinodon variegatus	XP_015241884.1	HLTASEKADVTELCCLLEEADSQFEFTQFKP
Fundulus heteroclitus	XP_012707934.1	QLTASEKADVKELCVLLEEADSQFEFTQFKP
Xiphophorus maculatus	XP_014331204.1	QLTASEKADVTELCSLLEEADSQFEFTQFKS
Poecilia reticulata	XP_008424498.1	QLTASEKADVTELCTLLEESDSQFEFTQFRF
Poecilia latipinna	XP_014892348.1	QLTASEKADVTELCALLEEADSQFEFTQFRS
Poecilia formosa	XP_007556000.1	QLTASEKADVTELCALLEEADSQFEFTQFRS
Poecilia mexicana	XP_014847970.1	QLTASEKADVTELCTLLEEADSQFEFTQFRS
Lepisosteus oculatus	XP_015197522.1	SLTESQRADVIELCNILEEADTQYEFTQFKL
Salmo salar	XP_014068894.1	PLTASQRADVSELCSLLEAADSQLEFTQFKP
Clupea harengus	XP_012682476.1	PLTASQRADVSELCSLLEDANSQCEFTQVKP
Danio rerio	NP_001103864.2	TLTASQKADVTELCSLLEEANSQYEFTQYKS
Sinocyclocheilus anshuiensis	XP_016363302.1	TLTASQKADVTELCNLLEEANSQQEFTQFKP
Sinocyclocheilus grahami	XP_016130473.1	TLTASQKADVTELCNLLEEANSQHEFTQFKP
Astyanax mexicanus	XP_015463688.1	VLTASQKADVTELCSMLEDADSQYEFTQFRQ
Ictalurus punctatus	XP_017347140.1	SLTASQRADVTELCIMLEETGSQDEFTQFKP
Pygocentrus nattereri	XP_017564075.1	FLTASQKADVTELCSMLEDADSQYEFTQFRQ
Ochotona princeps	XP_004577746.1	NLTPSQKAEITELSAILEESGSQFEFTQFRK
Oryctolagus cuniculus	XP_002720625.1	NLTPSQKAEITELSTILEESGSQFEFTQFRK
Loxodonta africana	XP_010587671.1	NLTPSQKAEITELSTILEESGSQFEFTQFRK
Sorex araneus	XP_004604697.1	NLTPSQKAEVNELSTILEESGSQFEFTQFRD
Fukomys damarensis	XP_010622200.1	NLTPSQKAEVTELSTILEESGSQFEFTQFRK
Heterocephalus glaber	XP_004854821.1	NLTPSQKAEVTELSTILEESGSQFEFTQFRK
Cavia porcellus	XP_012996389.1	NLTPSQKAEITELSSILEESGSQFEFTQLRK
Octodon degus	XP_004631191.1	NLTPSQKAEITELSTILEESGSQFEFTQFRK
Chinchilla lanigera	XP_005387772.1	NLTPSQKAEITELSTILEESGSQFEFTQFRK
Orycteropus afer afer	XP_007954150.1	NLTPSQKAEITELSTILEESGSQFEFTQFRK
Nannospalax galili	XP_008823246.1	NLTLSQKAEITELSTILEESGSQFEFTQFRK
Tupaia chinensis	XP_006158501.1	TLTPSQRAEITELSTILEESGSQFEFTQFRK
Chlorocebus sabaeus	XP_007958263.1	NLTPSQKAEITELSTILEESGSQFEFTQFRK
Mandrillus leucophaeus	XP_011853198.1	NLTPSQKAEITELSTILEESGSQFEFTQFRK
Macaca fascicularis	XP_005585657.1	NLTPSQKAEITELSTILEESGSQFEFTQFRK
Macaca nemestrina	XP_011746935.1	NLTPSQKAEITELSTILEESGSQFEFTQFRK
Macaca mulatta	XP_014976325.1	NLTPSQKAEITELSTILEESGSQFEFTQFRK
Papio anubis	XP_003913789.1	NLTPSQKAEITELSTILEESGSQFEFTQFRK
Cercocebus atys	XP_011920021.1	NLTPSQKAEITELSTILEESGSQFEFTQFRK
Colobus angolensis palliatus	XP_011802329.1	NLTPSQKAEITELSTILEESGSQFEFTQFRK
Rhinopithecus roxellana	XP_010365369.1	NLTPSQKAEITELSTILEESGSQFEFTQFRK
Nomascus leucogenys	XP_003270298.1	NLTPSQKAEITELSTMLEESGSQFEFTQFRK
Pongo abelii	XP_002824196.1	NLTPSQKAEITELSTILEESGSQFEFTQFRK
Gorilla gorilla gorilla	XP_004054408.1	NLTPSQKAEITELSTILEESGSQFEFTQFRK
Homo sapiens	NP_000050.2	NLTPSQKAEITELSTILEESGSQFEFTQFRK
Pan troglodytes	XP_016780623.1	NLTPSQKAEITELSTILEESGSQFEFTQFRK
Pan paniscus	XP_003826914.1	NLTPSQKAEITELSTILEESGSQFEFTQFRK
Callithrix jacchus	XP_002749005.1	NLTPSQKAEITELSTILEESGSQFEFTQYRK
Cebus imitator	XP_017393415.1	NLTPSQKAEITELSTILEESGSQFEFTQFRK
Aotus nancymaae	XP_012320950.1	NLTPSQKAEITELSTILEESGSQFEFTQFRK
Condylura cristata	XP_012578697.1	ILTPSQKAEITELSTILEESGSQFEFTQFKK
Marmota marmota marmota	XP_015339447.1	TLTPSQKAEIKELSTILEESGSQFEFTQFRK
Ictidomys tridecemlineatus	XP_005317206.1	TLTPSQKAEIKELSTILEESGSQFEFTQFRK
Galeopterus variegatus	XP_008577587.1	NLTPSQKAEITELSTILEESGSQFEFTQFRK
Otolemur garnettii	XP_012665452.1	NLTPSQKAEITELSTILEESGSQFEFTQFRK
Carlito syrichta	XP_008063118.1	NLTPSQKAEITELSSILEESGSQFEFTQFRK
Propithecus coquereli	XP_012497579.1	NLTPSQKAEITELSTILEESGSQFEFTQFRK
Microcebus murinus	XP_012607614.1	NLTPSQKAEITELSTILEESGSQFEFTQFRK
Miniopterus natalensis	XP_016059037.1	NLTPSQKAEITELSTILEESGSQFEFTQFRK
Eptesicus fuscus	XP_008156379.1	NLTPSQKAEITELSTILEESGSQFEFTQFRK
Myotis brandtii	XP_005880076.1	NLTPSQTAEITELSTILEESGSQFEFTQFRK
Myotis lucifugus	XP_006085550.1	NLTPSQTAEITELSTILEESGSQFEFTQFRK
Myotis davidii	XP_006765126.2	NLTPSQTAEITELSTILEESGSQFEFTQFRK
Rousettus aegyptiacus	XP_015989810.1	NLTPSQKAEITELSAILEESGSQFEFTQFRK
Pteropus alecto	XP_006915904.1	NLTPSQKAEITELSAILEESGSQFEFTQFRK
Pteropus vampyrus	XP_011373793.1	NLTPSQKAEITELSAILEESGSQFEFTQFRK
Manis javanica	XP_017530146.1	NLTPSQKAEITELSTILEESGSQFEFTQFRK
Dasypus novemcinctus	XP_012375257.1	NLTPSQKAEITELSTILEESGSQFEFTQFRK
Felis catus	NP_001009858.1	NLTPSQKAEITELSTILEESGSQFEFTQFRK
Panthera tigris altaica	XP_007097707.1	NLTPSQKAEITELSTILEESGSQFEFTQFRK
Acinonyx jubatus	XP_014926487.1	NLTPSQKAEITELSTILEESGSQFEFTQFRK
Canis lupus familiaris	NP_001006654.2	NLTPSQKAEITELSTILEESGSQFEFTQFRK
Mustela putorius furo	XP_012900357.1	NLTPSQKAEITELSTILEESGSQFEFTQFRK
Leptonychotes weddellii	XP_006729031.1	NLTPSQKAEITELSTILEESGSQFEFTQFRK
Odobenus rosmarus divergens	XP_004406704.1	NLTPSQKAEITELSTILEESGSQFEFTQFRK
Ailuropoda melanoleuca	XP_002918269.1	NLTPSQKAEITELSTILEESGSQFEFTQFKK
Ursus maritimus	XP_008690434.1	NLTPSQKAEITELSTILEESGSQFEFTQFKK
Ceratotherium simum simum	XP_004435415.1	NLTPSQKAEITELSTMLEESGSQFEFTQFRK
Equus asinus	XP_014703585.1	NLTPSQKAEITELSTILEESGSQFEFTQFRK
Equus caballus	XP_014587475.1	NLTPSQKAEITELSTILEESGSQFEFTQFRK
Equus przewalskii	XP_008509011.1	NLTPSQKAEITELSTILEESGSQFEFTQFRK
Vicugna pacos	XP_006209059.1	NLTPSQKAEITELSTILEESGSQFEFTQFRK
Camelus dromedarius	XP_010992411.1	NLTPSQKAEITELSTILEESGSQFEFTQFRK
Camelus bactrianus	XP_010949920.1	NLTPSQKAEITELSTILEESGSQFEFTQFRK
Camelus ferus	XP_006183270.1	NLTPSQKAEITELSTILEESGSQFEFTQFRK
Bubalus bubalis	XP_006070717.1	NLTPSQKAEITELSTILEESGSQFEFTQFRK
Bos mutus	XP_005891076.1	NLTPSQKAEITELSTILEESGSQFEFTQFRK
Bison bison bison	XP_010834229.1	NLTPSQKAEITELSTILEESGSQFEFTQFRK
Bos taurus	XP_002684323.1	NLTPSQKAEITELSTILEESGSQFEFTQFRK
Pantholops hodgsonii	XP_005983274.1	NLTPSQKAEITELSTILEESGSQFEFTQFRK
Capra hircus	XP_013823587.1	NLTPSQKAEITELSTILEESGSQFEFTQFRK
Ovis aries musimon	XP_012003666.1	NLTPSQKAEITELSTILEESGSQFEFTQFRK
Ovis aries	XP_004012185.1	NLTPSQKAEITELSTILEESGSQFEFTQFRK
Tursiops truncatus	XP_004316351.1	NLTPSQKAEITELSTILEESGSQFEFTQFRK
Balaenoptera acutorostrata scammoni	XP_007193815.1	NLTPSQKAEITELSTILEESGSQFDFTQFRK
Physeter catodon	XP_007105518.1	NLTPSQKAEITELSTILEESGSQFEFTQFRK
Orcinus orca	XP_004282301.1	NLTPSQKAEITELSTILEESGSQFEFTQFRK
Lipotes vexillifer	XP_007464318.1	NLTPSQKKEITELSTILEESGSQFEFTQFRK
